# Transfer learning reveals sequence determinants of the quantitative response to transcription factor dosage

**DOI:** 10.1101/2024.05.28.596078

**Authors:** Sahin Naqvi, Seungsoo Kim, Saman Tabatabaee, Anusri Pampari, Anshul Kundaje, Jonathan K Pritchard, Joanna Wysocka

## Abstract

Deep learning approaches have made significant advances in predicting cell type-specific chromatin patterns from the identity and arrangement of transcription factor (TF) binding motifs. However, most models have been applied in unperturbed contexts, precluding a predictive understanding of how chromatin state responds to TF perturbation. Here, we used transfer learning to train and interpret deep learning models that use DNA sequence to predict, with accuracy approaching experimental reproducibility, how the concentration of two dosage-sensitive TFs (TWIST1, SOX9) affects regulatory element (RE) chromatin accessibility in facial progenitor cells. High-affinity motifs that allow for heterotypic TF co-binding and are concentrated at the center of REs buffer against quantitative changes in TF dosage and strongly predict unperturbed accessibility. In contrast, motifs with low-affinity or homotypic binding distributed throughout REs lead to sensitive responses with minimal contributions to unperturbed accessibility. Both buffering and sensitizing features show signatures of purifying selection. We validated these predictive sequence features using reporter assays and showed that a biophysical model of TF-nucleosome competition can explain the sensitizing effect of low-affinity motifs. Our approach of combining transfer learning and quantitative measurements of the chromatin response to TF dosage therefore represents a powerful method to reveal additional layers of the cis-regulatory code.
