## Supplementary material for "Transfer learning reveals sequence determinants of the quantitative response to transcription factor dosage": Table S5

Region	EnhancerName	ATAC_ED50	TF	ATAC_0v100_log2FC	ATAC_baseMean	Luciferase_activity	Luciferase_activity_normalizedtopos	Luciferase_0v100_foldchange	Luciferase_ED50	Luciferase_pval_activity_vsneg
chr8:41338016-41339065	SFRP1	18.63719	TWIST1	-0.9621798	301.6984	2.602418	0.101531	5.081313	25.32188	0.06528
chr8:16099746-16100677	MSR1	11.049925	TWIST1	-1.3841907	416.7583	5.386203	0.4032018	5.080268	6.124358	0.01666612
chr17:76166910-76167743	RNF157	15.86287	TWIST1	-1.47403	721.2023	7.372568	0.3439514	5.683057	20.8	0.05841332
chr11:125935511-125936012	DDX25	8.330792	TWIST1	-0.6362627	1383.163	44.45762	2.074076	13.87092	20.7	0.0002999
chr6:40396350-40396851	LRFN2	50.6056	TWIST1	-2.2336711	264.0862	0.9563866	0.07159343	3.408537	NA	0.5141997
chr2:199202570-199203402	SATB2	56.72925	TWIST1	-1.96167	54.94789	0.7440806	0.05570058	4.1957	NA	0.6116114
chr2:43319395-43320271	THADA	36.76477	TWIST1	-3.669466	502.7097	6.973376	0.325328	37.92609	64.7	0.000764538
chr6:48472983-48473484	PTCHD4	44.1354	TWIST1	-2.980338	49.57298	3.673741	0.2750098	16.4658	41.18234	0.01801326
chr6:76224940-76225441	IMPG1	50.00657	TWIST1	-2.596673	144.0121	10.1336	0.4727617	25.79	28.1	0.03799461
chr7:134823259-134823760	CALD1	43.89323	TWIST1	-1.402685	117.2323	0.6399094	0.02496549	3.371416	NA	0.9552
chr8:123232060-123232824	C8orf76	50.66957	TWIST1	-1.689959	257.3609	3.146104	0.1227424	5.781717	39.74454	0.003922
chr10:14017469-14017970	FRDM4A	11.821908	SOX9	-0.5106842	618.7386	2.407184	0.2650769	1.918915	NA	0.1087
chr14:68316358-68316859	RAD51B	8.495797	SOX9	-0.7562684	1065.318	17.63966	1.789325	14.22749	23.8	0.001186
chr8:99439983-99440484	VPS13B	9.062651	SOX9	-0.7056648	423.7576	0.6092853	0.06180443	1.329108	NA	0.08121
chr1:40315131-40315632	COL9A2	33.826738	SOX9	-0.9350186	795.9947	6.982318	0.7082696	1.417441	NA	0.03291
chr10:119693159-119693660	INPP5F	50.660331	SOX9	-1.380186	187.588	4.426341	0.4489974	1.834833	NA	0.001483
chr17:70672113-70673022	EC1.45_min12	34.33421	TWIST1	-2.820276	1105.854	7.851295	1	35.55496	46.681491	0.004085
chr11:126363880-126364381	ST3GAL4	12.05287	SOX9	-1.761797	684.3202	5.819343	1.290782	3.926083891	7.13126	0.001871
chr5:178074467-178074968	FAM153CP	11.35341	SOX9	-2.306453	704.5844	3.159975	0.7578212	3.104119288	10.96567	0.0005173
chr13:108987446-108988406	MYO16	13.90331	SOX9	-2.174401	699.5157	NA	0.7455307	1.841959959	25.5328	0.0008333
