## Supplementary material for "Transfer learning reveals sequence determinants of the quantitative response to transcription factor dosage": Table S5

Name	Sequence	Activity	Log_activity	ED50	pred_ED50	Log_activity_vswt	ED50_vswt	pred_ED50_vswt	Enhancer_group	TF
MSR1_wt	GCCACATCCAGAGTCATGGGCcattgttctgggggagagtcctaccaaactaaaactaagatacctcctttattccttccagctgacaggacatgagccgtatggtagctctcttccaagaccccgcagcctggggtaataaattctgccaagctctccctctttctctctctgctattccctgaagcctgacaaccctgcgggtcagccccctagggccatccagcctccgtcgcccgatgccaattttaccttgtgactctcacaacagggggaaaatttagcattccttggagaccgaatgggatgccgtgagcttaagcccttccaagagcttagcaaccagtctgtccttattccgtcccaataacacagcccccgatggaacaattacaaaag…	38.73873	1.588145379	19.17255	18.49321				MSR1	TWIST1
MSR1_leftneg0topos3	GCCACATCCAGAGTCATGGGCCATTGTTCTGGGGGAGAGTCCTACCAAACTAAAACTAAGATACCTCCTTTATTCCTTCCAGCTGACAGGACATGAGCCGTATGGTAGCTCTCTTCCAAGACCCCGCAGCCTGGGGTAATAAATTCTGCCAAGCTCTCCCTCTTTCTCTCTCTGCTATTCCCTGAAGCCTGACAACCCTGCGGGTCAGCCCCCTAGGGCCATCCAGCCTCCGTCGCCCGATGCCAATTTTACCTTGTGACTCTCACAACAGGGGGAAAATTTAGCATTCCTTGGAGACCGAATGGGATGCCGTGAGCTTAAGCCCTTCCAAGAGCTTAGCAACCAGTCTGTCCTTATTCCGTCCCAATAACACAGCCCCCGATGGAACAATTACAAAAG…	44.98616	1.653078924	18.37466	35.777107	0.064933545	-0.79789	17.283897	MSR1	TWIST1
MSR1_rightneg0topos1	GCCACATCCAGAGTCATGGGCCATTGTTCTGGGGGAGAGTCCTACCAAACTAAAACTAAGATACCTCCTTTATTCCTTCCAGCTGACAGGACATGAGCCGTATGGTAGCTCTCTTCCAAGACCCCGCAGCCTGGGGTAATAAATTCTGCCAAGCTCTCCCTCTTTCTCTCTCTGCTATTCCCTGAAGCCTGACAACCCTGCGGGTCAGCCCCCTAGGGCCATCCAGCCTCCGTCGCCCGATGCCAATTTTACCTTGTGACTCTCACAACAGGGGGAAAATTTAGCATTCCTTGGAGACCGAATGGGATGCCGTGAGCTTAAGCCCTTCCAAGAGCTTAGCAACCAGTCTGTCCTTATTCCGTCCCAATAACACAGCCCCCGATGGAACAATTACAAAAG…	17.08491	1.232612695	14.51522	31.186155	-0.355532683	-4.65733	12.692945	MSR1	TWIST1
MSR1_bothneg0topos3pos1	GCCACATCCAGAGTCATGGGCCATTGTTCTGGGGGAGAGTCCTACCAAACTAAAACTAAGATACCTCCTTTATTCCTTCCAGCTGACAGGACATGAGCCGTATGGTAGCTCTCTTCCAAGACCCCGCAGCCTGGGGTAATAAATTCTGCCAAGCTCTCCCTCTTTCTCTCTCTGCTATTCCCTGAAGCCTGACAACCCTGCGGGTCAGCCCCCTAGGGCCATCCAGCCTCCGTCGCCCGATGCCAATTTTACCTTGTGACTCTCACAACAGGGGGAAAATTTAGCATTCCTTGGAGACCGAATGGGATGCCGTGAGCTTAAGCCCTTCCAAGAGCTTAGCAACCAGTCTGTCCTTATTCCGTCCCAATAACACAGCCCCCGATGGAACAATTACAAAAG…	15.7131	1.196261874	38.0216	53.24255	-0.391883504	18.84905	34.74934	MSR1	TWIST1
PTCHD4_wt	CCTTGCTCAACCTTATACTCagcttaattaaaaccctgctattactaattgagaaactatcacttatttgttcaaactaccctaactgagccctctattaatttgttagtaagaacactagcatctggagtagtatctcatagctgttggttgcacttagagaagaatcttattttttaaattttctctacttttattctaggttcagggagtacatgtgcagatttgttacatgggtcaattttgtgtcactaaggtttggtgtacaaatgaaagcaaagaaccgaatagtttttcaaccgatgtttccctcccaccctcccatgtcaatcagtccacagtgtctatcattcccatctttgtgtccacatgtattcaatgtttagctcctgattataa…	3.562051	0.551700133	33.91409	52.39234				PTCHD4	TWIST1
PTCHD4_pos1toneg0	CCTTGCTCAACCTTATACTCAGCTTAATTAAAACCCTGCTATTACTAATTGAGAAACTATCACTTATTTGTTCAAACTACCCTAACTGAGCCCTCTATTAATTTGTTAGTAAGAACACTAGCATCTGGAGTAGTATCTCATAGCTGTTGGTTGCACTTAGAGAAGAATCTTATTTTTTAAATTTTCTCTACTTTTATTCTAGGTTCAGGGAGTACATGTGCAGATTTGTTACATGGGTCAATTTTGTGTCACTAAGGTTTGGTGTACAAATGAAAGCATAGAACCGAATAGTTTTTCAACCGATGTTTCCCTCCCACCCTCCCATGTCAATCAGTCCACAGTGTCTATCATTCCCATCTTTGTGTCCACATGTATTCAATGTTTAGCTCCTGATTATAA…	31.42717	1.497305275	21.723114	45.632072	0.945605142	-12.190976	-6.760268	PTCHD4	TWIST1
PTCHD4_pos0toneg0	CCTTGCTCAACCTTATACTCAGCTTAATTAAAACCCTGCTATTACTAATTGAGAAACTATCACTTATTTGTTCAAACTACCCTAACTGAGCCCTCTATTAATTTGTTAGTAAGAACACTAGCATCTGGAGTAGTATCTCATAGCTGTTGGTTGCACTTAGAGAAGAATCTTATTTTTTAAATTTTCTCTACTTTTATTCTAGGTTCAGGGAGTACATGTGCAGATTTGTTACATGGGTCAATTTTGTGTCACTAAGGTTTGGTGTACAAATGAAAGCATAGAACCGAATAGTTTTTCAACCGATGTTTCCCTCCCACCCTCCCATGTCAATCAGTCCACAGTGTCTATCATTCCCATCTTTGTGTCCACATGTATTCAATGTTTAGCTCCTGATTATAA…	9.224587	0.964946931	13.766438	32.17012	0.413246798	-20.147652	-20.22222	PTCHD4	TWIST1
PTCHD4_pos1pos2pos0toneg0	CCTTGCTCAACCTTATACTCAGCTTAATTAAAACCCTGCTATTACTAATTGAGAAACTATCACTTATTTGTTCAAACTACCCTAACTGAGCCCTCTATTAATTTGTTAGTAAGAACACTAGCATCTGGAGTAGTATCTCATAGCTGTTGGTTGCACTTAGAGAAGAATCTTATTTTTTAAATTTTCTCTACTTTTATTCTAGGTTCAGGGAGTACATGTGCAGATTTGTTACATGGGTCAATTTTGTGTCACTAAGGTTTGGTGTACAAATGAAAGCATAGAACCGAATAGTTTTTCAACCGATGTTTCCCTCCCACCCTCCCATGTCAATCAGTCCACAGTGTCTATCATTCCCATCTTTGTGTCCACATGTATTCAATTATTAGCTCCTGATTATAA…	52.17785	1.71748618	19.85692	27.46311	1.165786047	-14.05717	-24.92923	PTCHD4	TWIST1
THADA_wt	ACAAAGAGGATACAACAGCTactcctatccagggatgtggacttgatgagagtctagcacgttcttattacctctgcatggccacaggggttttgtgggctaatatacatcgatctgggtgagacggttttgcatgctcccacctccccgacctccctcctgcaaagcattttaaattggtttgaatttgggaacagggttccatatgaacagagctgaacattgacagcctgaatgtatttaccgaagacaacaaatcattgacagactaaatgtaacagaggaaaggcctggtctgcttgcactcagaatctgactttgtaattctagcctcctttagacaggcctaatcaattagaagaggctgattttaaccagttgcagactcattaccctgca…	4.729441	0.674809812	55.60497	59.737167				THADA	TWIST1
THADA_pos1toneg0	ACAAAGAGGATACAACAGCTACTCCTATCCAGGGATGTGGACTTGATGAGAGTCTAGCACGTTCTTATTACCTCTGCATGGCCACAGGGGTTTTGTGGGCTAATATACATCGATCTGGGTGAGACGGTTTTGCATGCTCCCACCTCCCCGACCTCCCTCCTGCAAAGCATTTTAAATTGGTTTGAATTTGGGAACAGGGTTCCATATGAACAGAGCTGAACATTGACAGCCTGAATGTATTTACCGAAGACAACAAATCATTGACAGACTAAATGTAACAGAGGAAAGGCCTGGTCTGCTTGCACTCAGAATCTGACTTTGTAATTCTAGCCTCCTTTAGACAGGCCTAATCAATTAGAAGAGGCTGATTTTAATTAATTGCAGATGCATTACCCTGCA…	4.297323	0.633197998	30.266932	45.1	-0.041611814	-25.338038	-14.637167	THADA	TWIST1
THADA_alltoneg0	ACAAAGAGGATACAACAGCTACTCCTATCCAGGGATGTGGACTTGATGAGAGTCTAGCACGTTCTTATTACCTCTGCATGGCCACAGGGGTTTTGTGGGCTAATATACATCGATCTGGGTGAGACGGTTTTGCATGCTCCCACCTCCCCGACCTCCCTCCTGCAAAGCATTTTAAATTGGTTTGAATTTGGGTAATTGGTTCCATATGAACAGAGCTGAACATTGACAGCTGGATTGTATTAACCGAAGACAACTAATTATTGACAGATGAAATGTAACAGAGGAAAGGCCTGGTCTGCTTGCACTCAGAATCTGACTTTGTAATTCTAGCCTCCTTTAGACAGGTGTATTCAATTAGAAGAGGCTGATTTTAATTAATTGCAGATGCATTACCCTGCA…	21.86238	1.339697439	4.837768	29.616812	0.664887627	-50.767202	-30.120355	THADA	TWIST1
IMPG1_wt	CTCAAGAAGTCTTGAGCTATGTAAAATAGCCATGCACACAGATTTGTGGCTGTTATCTTGTAATCCCACAATTGCTGTTGGAGAACTTCACCATATGTCAGATCTTCCTTACTTTGCTAGGTTTAGCTATGCCAAGTTATTTTGAGGAACGGATTGATGATTAATAGCAGAACTTCTGGGTGAGTCTTTAGGAAGAAAAAACCCTGTGTCCAGGCATTTGTCTCAGTGCCATATAGGAAACAGAGGAAATCAGAACTGAGCCCATATGGAGAGAGGTCTTGGAGTCTAACATGTGTTATGCATTTCCTGTGTCAGTTTTCCTATCTCTGTGATAACACAAAGAAACTGCAGCTTAAAGAAGGAAGACAAAGGTTATAAATGTACAGCATTAAATAGCCA…	9.37896	0.972154684	18.014304	51.484024				IMPG1	TWIST1
IMPG1_lpos0scr	CTCAAGAAGTCTTGAGCTATGTAAAATAGCCATGCACACAGATTTGTGGCTGTTATCTTGTAATCCCACAATTGCTGTTGGAGAACTTCAGCTTACTACAGATCTTCCTTACTTTGCTAGGTTTAGCTATGCCAAGTTATTTTGAGGAACGGATTGATGATTAATAGCAGAACTTCTGGGTGAGTCTTTAGGAAGAAAAAACCCTGTGTCCAGGCATTTGTCTCAGTGCCATATAGGAAACAGAGGAAATCAGAACTGAGCCCATATGGAGAGAGGTCTTGGAGTCTAACATGTGTTATGCATTTCCTGTGTCAGTTTTCCTATCTCTGTGATAACACAAAGAAACTGCAGCTTAAAGAAGGAAGACAAAGGTTATAAATGTACAGCATTAAATAGCCA…	7.735658	0.888497261	19.259105	46.774414	-0.083657423	1.244801	-4.70961	IMPG1	TWIST1
IMPG1_lpos0pos1scr	CTCAAGAAGTCTTGAGCTATGTAAAATAGCCATGCACACAGATTTGTGGCTGTTATCTTGTAATCCCACAATTGCTGTTGGAGAACTTCAGCTTACTACAGATCTTCCTTACTTTGCTAGGTTTAGCTATGCCAAGTTATTTTGAGGAACGGATTGATGATGAGACTATCAACTTCTGGGTGAGTCTTTAGGAAGAAAAAACCCTGTGTCCAGGCATTTGTCTCAGTGCCATATAGGAAACAGAGGAAATCAGAACTGAGCCCATATGGAGAGAGGTCTTGGAGTCTAACATGTGTTATGCATTTCCTGTGTCAGTTTTCCTATCTCTGTGATAACACAAAGAAACTGCAGCTTAAAGAAGGAAGACAAAGGTTATAAATGTACAGCATTAAATAGCCA…	5.747726	0.759496057	16.41346	42.111977	-0.212658627	-1.600844	-9.372047	IMPG1	TWIST1
IMPG1_lpos0pos1mpos0scr	CTCAAGAAGTCTTGAGCTATGTAAAATAGCCATGCACACAGATTTGTGGCTGTTATCTTGTAATCCCACAATTGCTGTTGGAGAACTTCAGCTTACTACAGATCTTCCTTACTTTGCTAGGTTTAGCTATGCCAAGTTATTTTGAGGAACGGATTGATGATGAGACTATCAACTTCTGGGTGAGTCTTTAGGAAGAAAAAACCCTGTGTCCAGGCATTTGTCTCAGTGCCATATAGGAAACAGAGGAAATCAGAACTGAGCATCGGCTAAGAGAGGTCTTGGAGTCTAACATGTGTTATGCATTTCCTGTGTCAGTTTTCCTATCTCTGTGATAACACAAAGAAACTGCAGCTTAAAGAAGGAAGACAAAGGTTATAAATGTACAGCATTAAATAGCCA…	1.8085	0.257318513	10.44226	36.281647	-0.714836171	-7.572044	-15.202377	IMPG1	TWIST1
IMPG1_wtrep	same as IMPG1_wt (repeated experiment alongside pos0x5_1150, pos0x5_1175)	4.196147	0.622850694	23.1592	51.484024				IMPG1	TWIST1
IMPG1_pos0x5_1150	CTCAAGAAGTCTTGAGCTATGTAAAATAGCCATGCACACAGATTTGTGGCTGTTATCTTGTAATCCCACAATTGCTGTTGGAGAACTTCACCATATGTCAGATCTTCCTTACTTTGCTAGGTTTAGCTATGCCAAGTTATTTTGAGGAACGGATTGATGATTAATAGCAGAACTTCTGGGTGAGTCTTTAGGAAGAAAAAACCCTGTGTCCAGGCATTTGTCTCAGTGCCATATAGGAAACAGAGGAAATCAGAACTGAGCCCATATGGAGAGAGGTCTTGGAGTCTAACATGTGTTATGCATTTCCTGTGTCAGTTTTCCTATCTCTGTGATAACACAAAGAAACTGCAGCTTAACCATATGTGACAAAGGTTATAAATGTACAGCACCATATGTCCA…	1.600377	0.204222301	33.46995	68.659515	-0.418628393	10.31075	17.175491	IMPG1	TWIST1
IMPG1_pos0x5_1175	CTCAAGAAGTCTTGAGCTATGTAAAATAGCCATGCACACAGATTTGTGGCTGTTATCTTGTAATCCCACAATTGCTGTTGGAGAACTTCACCATATGTCAGATCTTCCTTACTTTGCTAGGTTTAGCTATGCCAAGTTATTTTGAGGAACGGATTGATGATTAATAGCAGAACTTCTGGGTGAGTCTTTAGGAAGAAAAAACCCTGTGTCCAGGCATTTGTCTCAGTGCCATATAGGAAACAGAGGAAATCAGAACTGAGCCCATATGGAGAGAGGTCTTGGAGTCTAACATGTGTTATGCATTTCCTGTGTCAGTTTTCCTATCTCTGTGATAACACAAAGAAACTGCAGCTTAAAGAAGGAAGACAAAGGTTATAAATGCCATATGTTAAATAGCCA…	7.189792	0.856716326	45.23931	74.23836	0.233865632	22.08011	22.754336	IMPG1	TWIST1
ST3GAL4_wt	TCTCAGACCCCATTGAGGTGAGCACACAACAGTGTTCTGTGTGAGGGTCTGGATACACTCCCCACCCTCCCAGGCCCGGCACCGTGTCGCCCTGCCCCAGCCCAGAGCTTGCCTCTGTTGGCTTTGTGACCCTCGCTTTGTACTGTGGCTTTGTTCTGCCTTAGGGACCAGCTGGTCCCCTGCTGTGGTTCCACACAGTGGAGACTGATCCCTGACCACTCATTCAGCTGCCTGGCGGCCCTGGGGCAAGTGTTTGTCCCCCATCTCCCAAAATGGCGGGGTGCAGGGGCTCCCTGCCCGGAGTCCCAACCCTGCCAAGGCAGAGGGAATGGGGAACAGCTGCGCTGGCCCATTCCGGCTCCATATGGATTTGGTTTGACAACAAAGCTCCCTCTGTGT…	5.819343	0.764873956	6.058209	21.599308				ST3GAL4	SOX9
ST3GAL4_SOX9repall	TCTCAGACCCCATTGAGGTGAGCACACAACAGTGTTCTGTGTGAGGGTCTGGATACACTCCCCACCCTCCCAGGCCCGGCACCGTGTCGCCCTGCCCCAGCCCAGAGCTTGCCTCTGTTGGCTTTGTGACCCTCGCTTTGTACTGTGGCTTTGTTCTGACAATGGACCCATTGTGTCCCCTGCTGTGGTTCCACACAGTGGAGACTGATCCCTGACCACTCATTCAGCTGCCTGACAATGGTCCCATTGTTGTTTGTCCCCCATCTCCCAAAATGGCGGGGTGCAGGGGCTCCCTGCCCGGAGTCCCAACCCTGCCAAGGCAGAGGACAATGGCCCCATTGTCGCTGGCCCATTCCGGCTACAATGGGCCCATTGTTGACAACAAAGCTCCCTCTGTGT…	3.458881	0.538935621	8.737805	56.87009	-0.225938335	2.679596	35.270782	ST3GAL4	SOX9
FAM153CP_wt	ACGTAGCGTTTGGCTGGGGCAGTTGGAGGAGATCTCGGGCCACCGAGTGGCCCGACTCCAGGAGAAAACCATCTCCCTTCTGGCTCCCCCATCTGAGAGCTACTTCTACTCAATAAAACCTTGCACTCATTCACCAAGACCATGTGTGATCCAATTCTTCCGCTACACCAAAGCAAGGACCACAGGACACAGAAAGCCCTTTGTTCTTGTGATAAGGCAGGGGTCTAATTGAGCTGTGACTAATACAAACCATCTATGGGCGGCTAAACTGAAAGAGCACATGGTACACACGCCCACTGGGGCTTCAGGAGCTGTGAACATTCACCCCTAGACGGTGCTGTGGGGTCGGAGCTCCACAGCCTGCCCATCTGTATGCACCCATAGAGGTTTGAGCAGAGG…	3.159975	0.499683647	2.603343	26.39709				FAM153CP	SOX9
FAM153CP_SOX9rep	ACGTAGCGTTTGGCTGGGGCAGTTGGAGGAGATCTCGGGCCACCGAGTGGCCCGACTCCAGGAGAAAACCATCTCCCTTCTGGCTCCCCCATCTGAGAGCTACTTCTACTCAATAAAACCTTGCACTCATTCACCAAGACCATGTGTGATCCAATTCTTCCGCTACACCAAAGCAAGGACCACAGGACACAGAAAGCCCTTTGTTCTTGTGATAAGGCAGGGGTCTAATTGAGCTGTGAACAATGGGCCCATTGTATGGGCGGCTAAACTGAAAGAGCACATGGTACACACGCCCACTGGGGCTTCAGGAGCTGTGAACATTCACCCCTAGACGGTGCTGTGGGGTCGGAGCTCCACAGCCTGCCCATCTGTATGCACCCATAGAGGTTTGAGCAGAGG…	1.737728	0.239981799	3.791662	34.484886	-0.259701848	1.188319	8.087796	FAM153CP	SOX9
